# The wake- and sleep-modulating neurons of the lateral hypothalamic area demonstrate a differential pattern of degeneration in Alzheimer’s disease

**DOI:** 10.1101/2024.03.06.583765

**Authors:** Abhijit Satpati, Felipe L. Pereira, Alexander V. Soloviev, Mihovil Mladinov, Eva Larsen, Song Hua Li, Chia-Ling Tu, Renata E. P. Leite, Claudia K. Suemoto, Roberta D. Rodriguez, Vitor R. Paes, Christine Walsh, Salvatore Spina, William W. Seeley, Carlos A. Pasqualucci, Wilson Jacob Filho, Wenhan Chang, Thomas C. Neylan, Lea T. Grinberg

**Affiliations:** Memory and Aging Center, University of California San Francisco, USA; Skeletal Biology and Biomechanics Core, University of California San Francisco, USA; Physiopathology in Aging Laboratory (LIM-22), Department of Internal Medicine, University of Sao Paulo Medical School, Sao Paulo, Brazil; Department of Pathology, University of Sao Paulo Medical School, Sao Paulo, Brazil; Division of Geriatrics, Department of Internal Medicine, University of Sao Paulo Medical School, Sao Paulo, Brazil; University of São Paulo Medical School, São Paulo, Brazil; Department of Psychiatry, University of California San Francisco, San Francisco, California, USA

**Keywords:** Digital multiplexed gene expression, Melanin-concentrating hormone, Orexin/Hypocretin, RNA expression level of LHA, Unbiased stereology

## Abstract

**Background:** Sleep-wake dysfunction is an early and common event in Alzheimer’s disease (AD). The lateral hypothalamic area (LHA) regulates the sleep and wake cycle through wake-promoting orexinergic neurons (Orx^N^) and sleep-promoting melanin-concentrating hormone or MCHergic neurons (MCH^N^). These neurons share close anatomical proximity with functional reciprocity. This study investigated LHA Orx^N^ and MCH^N^ loss patterns in AD individuals. Understanding the degeneration pattern of these neurons will be instrumental in designing potential therapeutics to slow down the disease progression and remediate the sleep-wake dysfunction in AD.

**Methods:** Postmortem human brain tissue from donors with AD (across progressive stages) and controls were examined using unbiased stereology. Formalin-fixed, celloidin-embedded hypothalamic sections were stained with Orx-A/MCH, p-tau (CP13), and counterstained with gallocyanin. Orx or MCH-positive neurons with or without CP13 inclusions and gallocyanin-stained neurons were considered for stereology counting. Additionally, we extracted RNA from the LHA using conventional techniques. We used customized Neuropathology and Glia nCounter^®^ (Nanostring) panels to study gene expression. Wald statistical test was used to compare the groups, and the genes were considered differentially expressed when the p-value was <.05.

**Results:** We observed a progressive decline in Orx^N^ alongside a relative preservation of MCH^N^. Orx^N^ decreased by 58% (p=.03) by Braak stages (BB) 1-2 and further declined to 81% (p=.03) by BB 5-6. Conversely, MCH^N^ demonstrated a non-statistical significant decline (27%, p=.1088) by BB 6. We observed a progressive increase in differentially expressed genes (DEGs), starting with glial profile changes in BB2. While Orx^N^ loss was observed, Orx-related genes showed upregulation in BB 3-4 compared to BB 0-1. GO and KEGG terms related to neuroinflammatory pathways were mainly enriched.

**Conclusions:** To date, Orx^N^ loss in the LHA represents the first neuronal population to die preceding the loss of LC neurons. Conversely, MCHN shows resilience to AD p-tau accumulation across Braak stages. The initial loss of Orx^N^ correlates with specific neuroinflammation, glial profile changes, and overexpression of HCRT, possibly due to hyperexcitation following compensation mechanisms. Interventions preventing Orx^N^ loss and inhibiting p-tau accumulation in the LHA could prevent neuronal loss in AD and, perhaps, the progression of the disease.
