## Supplementary Table 2 for "The wake- and sleep-modulating neurons of the lateral hypothalamic area demonstrate a differential pattern of degeneration in Alzheimer’s disease"

### Sheet: Supp. Table 2
Parameters	Orexinergic neuronal counts	MCHergic neuronal counts
Optical fractionator (μm2)	120μm x 120μm	120μm x 120μm
x, y step up (μm2)	210μm x 210μm	210μm x 210μm
Guard zone	2μm	5μm
Dissector height	12μm	15μm
Section cut thickness (μm)	30μm	30μm
Section interval	10	10
Coefficient of error (CE)	<0.1	<0.1
Section sampling fraction (ssf)	1/10	1/10
