## Supplementary Table 3 for "The wake- and sleep-modulating neurons of the lateral hypothalamic area demonstrate a differential pattern of degeneration in Alzheimer’s disease"

### Sheet: Design Data
	nCounter™ CodeSet Design Report - Data
	CUSTOMER INFORMATION
	Customer Name:	Abhijit Satpati
	Customer Institute:	University of California San Francisco
	CODESET SUMMARY
	CodeSet Name:	PLS_MM_UCSF_1
	CodeSet Report Version:	1
	CodeSet Design Report Date	2022-12-01
	CodeSet Quote #:	Q-29125
	CodeSet PO:
	CodeSet requested probe count:	30
	CodeSet confirmed probe count:	30
	CodeSet confirmed HK count:	Included in panel
	CodeSet notes:	* Spike into the human Neuropathology panel.
	CodeSet Tier1 pass:	29
	CodeSet Probe Exceptions:	Xhyb	TM	GC	Structure
	Exception Count:	1	0	0	0
	ISOFORM COVERAGE
	IMPORTANT: Please review the "Isoform Coverage" tab - this table includes important information about the specific isoforms that will be targeted by the probes in this CodeSet
	CODESET DETAILS
	Customer Identifier	Accession	Position	Target Sequence	Tm CP	Tm RP	Flags	HUGO Gene	NSID	Design Remarks
1	ARNTL	NM_001030272.1	841-940	GATGTGACCGAGGGAAGATACTCTTTGTCTCAGAGTCTGTCTTCAAGATCCTCAACTACAGCCAGAATGATCTGATTGGTCAGAGTTTGTTTGACTACCT	81	78		ARNTL	NM_001030272.1:840
2	ARNTL2	NM_020183.3	1481-1580	CTCAATCATCAGAAGAATCCTCTAGACAGTCCTGTATGAGTGTACCTGGAATGTCTACTGGAACAGTACTTGGTGCTGGTAGTATTGGAACAGATATTGC	82	82		ARNTL2	NM_020183.3:1480
3	CLOCK	NM_004898.2	2351-2450	AGCCGGAAGCATGGTCCAGATTCCATCTAGTATGCCACAAAACAGCACCCAGAGTGCTGCAGTAACTACATTCACTCAGGACAGGCAGATAAGATTTTCT	81	79		CLOCK	NM_004898.2:2350
4	CRY1	NM_004075.3	1376-1475	GAAGTGATAGAAAAGTGCACAACTCCTCTGTCTGATGACCATGATGAGAAATATGGAGTCCCTTCACTGGAAGAGCTAGGTTTTGATACAGATGGCTTAT	83	80		CRY1	NM_004075.3:1375
5	CRY2	NM_001127457.1	3326-3425	ATCACACTGACAGGCTTCTTCCTGAGATATCCTCAGGTTTTCTCAGCCAGAGAGCTGCCTTTAGAGTCCAACTGTTGTACGTATGTCACCTTCACTAGAA	81	80		CRY2	NM_001127457.1:3325
6	CSNK1A1	NM_001892.4	2054-2153	GCATATGAAAGACTCTGCCTGCTTAATTGTGCTAGAAATAACAGCATCTAAAGTGAAGACTTAAGAAAAACTTAGTGACTACTAGATTATCCTTAGGACT	80	78		CSNK1A1	NM_001892.4:2053
7	CSNK1D	NM_001893.3	1033-1132	GTTGTGTAAAGGCTACCCTTCCGAATTTGCCACATACCTGAATTTCTGCCGTTCCTTGCGTTTTGACGACAAGCCTGACTACTCGTACCTGCGGCAGCTT	79	82		CSNK1D	NM_001893.3:1032
8	CSNK1E	NM_152221.2	906-1005	GCTCAAAGCAGCCACCAAGCGCCAGAAGTATGAACGGATCAGCGAGAAGAAGATGTCAACGCCCATCGAGGTCCTCTGCAAAGGCTATCCCTCCGAATTC	82	81	X	CSNK1E	NM_152221.2:905	also targets LOC400927-CSNK1E (NM_001289912.1) @ 100%
9	HCRT	NM_001524.1	18-117	AGGTTCCTGGCTTTTTGAACCACCACAGACATCTCCTTTCCCGGCTACCCCACCCTGAGCGCCAGACACCATGAACCTTCCTTCCACAAAGGTCTCCTGG	83	85		HCRT	NM_001524.1:17
10	HCRTR1	NM_001525.1	1081-1180	TGCTACCTGCCCATCAGCGTCCTCAATGTCCTTAAGAGGGTGTTCGGGATGTTCCGCCAAGCCAGTGACCGCGAAGCTGTCTACGCCTGCTTCACCTTCT	83	82		HCRTR1	NM_001525.1:1080
11	HCRTR2	NM_001526.2	871-970	ATAATGATTCCTCAGGCCATCGTCATGGAGTGCAGCACCGTGTTCCCAGGCTTAGCCAATAAAACCACCCTCTTTACGGTGTGTGATGAGCGCTGGGGTG	83	80		HCRTR2	NM_001526.2:870
12	HDC	NM_001306146.1	781-880	CAGAGCACGGTCAGTGAATCCACTTTGATTGCCCTGCTGGCAGCAAGGAAGAACAAAATCCTGGAAATGAAAACGTCTGAGCCCGATGCTGATGAGTCCT	85	85		HDC	NM_001306146.1:780
13	HRH1	NM_000861.2	3056-3155	GTGGCAGCTCAAAATGATATGTTTGAGTAGACGAACAGCTGACATGGAGTTCCCGTGCACCTACGGAAGGGGACGCTTTGAAGGAACCAAGTGCATTTTT	79	80		HRH1	NM_000861.2:3055
14	HRH2	NM_022304.1	601-700	GCGGTCCTCATCCTCATCACCGTTGCTGGCAATGTGGTCGTCTGTCTGGCCGTGGGCTTGAACCGCCGGCTCCGCAACCTGACCAATTGTTTCATCGTGT	82	80		HRH2	NM_022304.1:600
15	MCHR1	NM_005297.3	2141-2240	AAAAGCCCAGTTTGCTAGGAGGTCTGCTTACTGAAAACAAGGAGACCTGGGGTGGGTGTGGTTGGGGGTCTTAAAACTAATAAAAGCTGGGGTCGGGGGG	80	82		MCHR1	NM_005297.3:2140
16	MCHR2	NM_001040179.1	981-1080	CTATACTTGGGAGATGTATCAACAGAATAAGGATGCCAGATGCTGCAATCCCAGTGTACCAAAACAGAGAGTGATGAAGTTGACAAAGATGGTGCTGGTG	79	78		MCHR2	NM_001040179.1:980
17	NPAS2	NM_002518.3	1459-1558	CTTTAACACACTCGACGTGGGTGCCTCGGGCCTTAATACCAGTCATTCGCCATCGGCGTCCTCAAGAAGTTCCCACAAATCCTCGCACACAGCCATGTCA	82	84		NPAS2	NM_002518.3:1458
18	OPRK1	NM_000912.3	1556-1655	CAAGGACAAAAGGTCCACGCAACACATGCACCTCTTCTCTAGGGCACAGAAGCGAGGCAGAGCCTCAGTTCCTCTGATGAACAAGGGAACAGGTCTTTTC	82	83		OPRK1	NM_000912.3:1555
19	PDYN	NM_001190899.2	2026-2125	TGGACCAGTTCCCTCAGCCCTCATTAAACTAATTAAACTGATGGGTATCATGCTTCTACTCCATGGTGAACTGAAGCAGAGTCAAGCTGATGAAGTTAAG	81	84		PDYN	NM_001190899.2:2025
20	PER1	NM_002616.2	1919-2018	CAGCAGCTTTTTATTGAGTCTCGGGCCCGGCCTCAGTCCCGGCCCCGCCTCCCTGCTACAGGCACGTTCAAGGCCAAGGCCCTTCCCTGCCAATCCCCAG	85	86		PER1	NM_002616.2:1918
21	PER2	NM_022817.2	986-1085	TGTGGAGCATGTGCAGTGGAGCAGATTCTTTTACTCAAGAATGCATGGAGGAGAAATCTTTCTTTTGCCGTGTCAGTGTCCGGAAAAGCCACGAGAATGA	83	78		PER2	NM_022817.2:985
22	PER3	NM_016831.1	1076-1175	GACCTGATTGGAACATCGATCCTAAGCTACCTGCACCCTGAAGATCGTTCTCTGATGGTTGCCATACACCAAAAAGTTTTGAAGTATGCAGGGCATCCTC	83	81		PER3	NM_016831.1:1075
23	PMCH	NM_002674.2	173-272	ACATGGTATTTAATACATTCAGGTTGGGGAAAGGCTTTCAGAAGGAAGACACTGCAGAAAAATCAGTTATTGCTCCTTCCCTGGAACAATATAAAAATGA	80	77		PMCH	NM_002674.2:172
24	PPP1CA	NM_002708.3	506-605	CCAGCATCAACCGCATCTATGGTTTCTACGATGAGTGCAAGAGACGCTACAACATCAAACTGTGGAAAACCTTCACTGACTGCTTCAACTGCCTGCCCAT	84	83		PPP1CA	NM_002708.3:505
25	PPP1CB	NM_002709.2	394-493	GCCTCATCACCCGGCTGCTGGAGGTACGAGGATGTCGTCCAGGAAAGATTGTGCAGATGACTGAAGCAGAAGTTCGAGGCTTATGTATCAAGTCTCGGGA	86	84		PPP1CB	NM_002709.2:393
26	PPP1CC	NM_002710.2	268-367	ACATCGACAGCATTATCCAACGGCTGCTGGAAGTGAGAGGGTCCAAGCCTGGTAAGAATGTCCAGCTTCAGGAGAATGAAATCAGAGGACTGTGCTTAAA	86	83		PPP1CC	NM_002710.2:267
27	PPP5C	NM_001204284.1	885-984	TCCTCACCCTTTTCGGCTTCAAGCTCCTGTACCCAGATCACTTTCACCTCCTTCGAGGCAACCACGAGACAGACAACATGAACCAGATCTACGGTTTCGA	80	84		PPP5C	NM_001204284.1:884
28	RORB	NM_006914.3	1841-1940	CCTGGATGATGAGACCTTGGCAAAGTTAATAGCCAAGATACCAACCATCACGGCAGTTTGCAACTTGCACGGGGAGAAGCTGCAGGTATTTAAGCAATCT	78	79		RORB	NM_006914.3:1840
29	SLC6A2	NM_001043.3	823-922	CTCCTCAATGGCTCCGTGCTTGGCAACCACACCAAGTACTCCAAGTACAAGTTCACGCCGGCAGCCGAGTTTTATGAGCGTGGTGTCCTGCACCTTCACG	87	83		SLC6A2	NM_001043.3:822
30	TTC3	NM_001001894.1	2966-3065	GAAAGCAACTTGATTATTTCTCTGAGCCAGCATCATTGAAGGAAGCCCGTTGTTTAATATGGCTGCTAGAAGAACACAGAGACAAGTTCCCAGCATTGCA	80	82		TTC3	NM_001001894.1:2965

### Sheet: Isoform Coverage
	nCounter™ CodeSet Design Report - Isoform Coverage
							RefSeq Version:	40820
	Customer Name	HUGO Gene	Probe NSID	Tot Isoforms	Isoforms Hit By Probe	# Hit	Isoforms Not Hit By Probe	# Not Hit
	ARNTL	ARNTL	NM_001030272.1:840	48	NM_001351810.1;XM_017017739.2;NM_001178.5;XM_011520107.3;NM_001351806.1;XM_011520109.1;NM_001351804.1;NM_001351812.1;XM_017017738.2;XM_017017744.1;NM_001351823.1;NM_001030273.2;NR_147789.1;NM_001297724.1;NM_001351817.1;NM_001351808.1;NM_001030272.2;NM_001351818.1;XR_002957148.1;NM_001351816.1;NM_001351809.1;NM_001351807.1;NM_001351821.1;NR_147786.1;XM_011520111.1;NM_001351813.1;XM_006718234.1;NM_…	48		0
	ARNTL2	ARNTL2	NM_020183.3:1480	18	XM_011520768.2;NM_001248005.2;XM_024449071.1;NM_001248004.2;XM_006719114.3;XM_017019666.1;XM_017019669.1;XM_011520771.2;XM_011520770.2;NM_001248003.2;XM_006719112.3;XM_011520769.2;XM_024449072.1;NM_001248002.2;XM_017019667.1;XM_017019668.1;XM_011520766.2;NM_020183.5	18		0
	CLOCK	CLOCK	NM_004898.2:2350	9	XM_011534409.2;NM_004898.4;XM_011534410.2;XM_011534411.2;NM_001267843.1;XM_024454284.1;XM_017008855.1;XM_005265787.2;XM_017008854.1	9		0
	CRY1	CRY1	NM_004075.3:1375	4	XM_024448845.1;NM_004075.5;XM_017018832.2;XM_024448844.1	4		0
	CRY2	CRY2	NM_001127457.1:3325	2	NM_021117.5;NM_001127457.2	2		0
	CSNK1A1	CSNK1A1	NM_001892.4:2053	4	NM_001025105.3;NM_001271741.2;NM_001271742.2;NM_001892.6	4		0
	CSNK1D	CSNK1D	NM_001893.3:1032	10	XR_002957961.1;XR_243518.4;XR_430028.4;NM_001893.6;NM_001363749.2;NR_110578.2;NM_139062.4;XR_933923.3;XM_005256336.4;XR_933922.3	10		0
	CSNK1E	CSNK1E	NM_152221.2:905	2	NM_152221.3;NM_001894.4	2		0
	HCRT	HCRT	NM_001524.1:17	1	NM_001524.1	1		0
	HCRTR1	HCRTR1	NM_001525.1:1080	6	NM_001525.3;XM_024446603.1;XM_024446605.1;XM_024446602.1;XM_017001107.1;XM_024446604.1	6		0
	HCRTR2	HCRTR2	NM_001526.2:870	2	NM_001526.4;XM_017010798.1	2		0
	HDC	HDC	NM_001306146.1:780	8	NM_001306146.2;XM_017022098.1;NM_002112.4;XM_017022097.1;XM_017022095.1;XM_017022094.1;XM_017022096.1;XM_017022099.1	8		0
	HRH1	HRH1	NM_000861.2:3055	4	NM_001098213.2;NM_001098211.2;NM_000861.3;NM_001098212.2	4		0
	HRH2	HRH2	NM_022304.1:600	8	XM_011534548.3;XM_006714865.3;XM_006714864.4;XM_011534549.3;NM_001131055.2;NR_160284.1;NM_001367711.1;XM_017009426.2	8		0
	MCHR1	MCHR1	NM_005297.3:2140	1	NM_005297.3	1		0
	MCHR2	MCHR2	NM_001040179.1:980	3	NM_001040179.2;NM_032503.2;XM_024446571.1	3		0
	NPAS2	NPAS2	NM_002518.3:1458	11	XM_011511243.2;XM_005263953.2;XM_017004215.1;NM_002518.4;XM_017004216.1;XM_017004217.1;XM_005263960.2;XM_005263961.4;XM_011511242.2;XM_017004214.1;XM_005263959.2	11		0
	OPRK1	OPRK1	NM_000912.3:1555	3	NM_001282904.1;NM_001318497.2;NM_000912.5	3		0
	PDYN	PDYN	NM_001190899.2:2025	13	XM_011529250.2;NM_001190898.3;NM_001190892.1;NM_001190899.2;XM_011529244.1;XM_017027878.1;XM_011529246.2;XM_011529245.1;XM_011529249.2;XM_011529248.1;XM_011529247.1;NM_024411.5;NM_001190900.1	13		0
	PER1	PER1	NM_002616.2:1918	4	XM_005256689.2;NM_002616.3;XM_024450803.1;XM_005256690.1	4		0
	PER2	PER2	NM_022817.2:985	3	NM_022817.3;XM_006712824.4;XM_005246111.4	3		0
	PER3	PER3	NM_016831.1:1075	27	XM_017002734.1;XM_017002731.2;XM_005263524.4;XM_017002726.2;XM_017002730.2;XM_024450612.1;NM_001289863.3;XM_017002729.1;XM_017002738.2;XM_024450586.1;XM_024450587.1;XM_017002735.2;XM_017002737.1;NM_001289861.2;XM_017002724.2;XM_017002728.1;XM_024450611.1;NM_001289862.2;NM_001377275.1;NM_001377276.1;XM_017002723.2;NM_001289864.3;XM_024450590.1;XM_017002727.1;NM_016831.4;XM_017002732.1;XM_017002733…	27		0
	PMCH	PMCH	NM_002674.2:172	2	XM_017019483.2;NM_002674.4	2		0
	PPP1CA	PPP1CA	NM_002708.3:505	3	NM_001008709.2;NM_002708.4;NM_206873.2	3		0
	PPP1CB	PPP1CB	NM_002709.2:393	2	NM_206876.1;NM_002709.3	2		0
	PPP1CC	PPP1CC	NM_002710.2:267	4	XM_011538504.3;NM_002710.4;NM_001244974.2;XM_011538505.3	4		0
	PPP5C	PPP5C	NM_001204284.1:884	3	NM_006247.4;XM_017026935.2;NM_001204284.2	3		0
	RORB	RORB	NM_006914.3:1840	2	NM_001365023.1;NM_006914.4	2		0
	SLC6A2	SLC6A2	NM_001043.3:822	12	XM_006721263.2;NM_001172502.1;XM_011523296.2;XM_011523295.2;XM_011523299.2;NM_001172504.1;XM_011523297.3;NM_001043.3;XR_933403.3;XM_011523298.2;XM_011523300.2;NM_001172501.2	12		0
	TTC3	TTC3	NM_001001894.1:2965	27	NM_001001894.2;XM_011529739.2;XR_002958632.1;XM_005261054.3;XM_017028458.1;NM_001353938.2;NM_003316.4;NM_001330683.2;XM_017028461.2;XM_005261056.3;XM_017028465.1;XM_005261049.1;XM_017028460.2;NM_001353937.2;NM_001320704.2;NM_001330682.2;NM_001320703.2;NM_001330681.2;XM_005261052.1;XM_005261055.2;XM_011529740.3;XM_005261050.5;XM_005261048.1;XM_017028462.2;XR_001754907.1;NM_001353936.2;XM_017028459…	27		0
